# Genomes of nitrogen-fixing eukaryotes reveal a non-canonical model of organellogenesis

**DOI:** 10.1101/2024.08.27.609708

**Authors:** Sarah Frail, Melissa Steele-Ogus, Jon Doenier, Solène L.Y. Moulin, Tom Braukmann, Shouling Xu, Ellen Yeh

**Affiliations:** Department of Biochemistry, Stanford School of Medicine, Stanford, CA 94305, USA; Department of Pathology, Stanford School of Medicine, Stanford, CA 94305, USA; Department of Plant Biology, Carnegie Institution, Stanford, CA 94305, USA; Department of Microbiology & Immunology, Stanford School of Medicine, Stanford, CA 94305, USA; Chan Zuckerberg Biohub – San Francisco, San Francisco, California 94158, USA

**Keywords:** Cyanobacteria, diatom, endosymbiosis, evolution, genome, genomics, horizontal gene transfer, nitrogen fixation, organelle, organellogenesis, symbiosis

## Abstract

Endosymbiotic gene transfer and import of host-encoded proteins are considered hallmarks of organelles necessary for stable integration of two cells. However, newer endosymbiotic models have challenged the origin and timing of such genetic integration during organellogenesis. Epithemia diatoms contain diazoplasts, obligate endosymbionts that are closely related to recently-described nitrogen-fixing organelles and share similar function as integral cell compartments. We report genomic analyses of two species which are highly divergent but share a common ancestor at the origin of the endosymbiosis. We found minimal evidence of genetic integration in E.clementina: nonfunctional diazoplast-to-nucleus DNA transfers and 6 host-encoded proteins of unknown function in the diazoplast proteome, far fewer than detected in other recently-acquired endosymbionts designated organelles. Epithemia diazoplasts are a valuable counterpoint to existing organellogenesis models, demonstrating that endosymbionts can function as integral compartments absent significant genetic integration. The minimal genetic integration makes diazoplasts valuable blueprints for bioengineering endosymbiotic compartments de novo.
