## Supplementary material for "Genomes of nitrogen-fixing eukaryotes reveal a non-canonical model of organellogenesis": Table S1. SpeciesAccessions

### Sheet: Table S1 - Species Accession
Species name	Two letter code	Assembly NCBI Accession or external link	Annotation feature file NCBI Accession or external link (if different from assembly)	Assembly Name	Contig N50	Genome size (bp)	Gene Number	Genomic BUSCO
Thalassiosira pseudonana CCMP1335	Tp	GCA_000149405.2		ASM14940v2	1267198	32437365	11771	99
Phaeodactylum tricornutum CCAP 1055/1	Pt	GCA_000150955.2		ASM15095v2	417209	27450724	10398	99
Thalassiosira oceanica	To	GCA_000296195.2		ThaOc_1.0	3628	92043847	34684	93
Fistulifera solaris	Fs	GCA_002217885.1		Fsol_1.0	75175	49736633	20455	100
Cyclotella cryptica	Cc	GCA_013187285.1	Supplement of https://doi.org/10.1534%2Fg3.120.401408	ASM1318728v1	284001	171139483	21121	98
Chaetoceros tenuissimus	Ct	GCA_021927905.1		Cten210_1.0	2121213	41001288	19076	96
Fragilaria crotonensis	Fcr	GCA_022925895.1		ASM2292589v1	89148	61849504	26158	81
Pseudo-nitzschia multistriata	Pma	GCA_900660405.1		ASM90066040v1	30320	56765209	11972	99
Pseudo-nitzschia_multiseries	Pme	https://mycocosm.jgi.doe.gov/Psemu1/Psemu1.info.html		Pseudo-nitzschia_multiseries_Psemu1_AssemblyScaffolds	390	218730000	19703	100
Seminavis_robusta	Sr	GCA_903772945.1		Seminavis_robusta_semro_genomeV1	50720	127865307	36254	99
Fragilariopsis cylindrus CCMP1102	Fcy	GCA_001750085.1		Fracy1	78226	68974517	21066	95
Epithemia pelagica	Ep	GCA_946965045.1		uoEpiScrs1.2	3856736	60195788	20203	100
Epithemia clementina	Ec				1108441	418007894	26453	100
Kluyveromyces lactis	Kl	GCA_000002515.1
Saccharomyces cerevisiae S288C	Sc	GCA_000146045.2
Monosiga brevicollis MX1	Mb	GCA_000002865.1
Homo sapiens	Hs	GCF_000001405.40
Takifugu rubripes	Tr	GCF_901000725.2
Ciona intestinalis	Ci	GCF_000224145.3
Pan Paniscus	Pp	GCF_013052645.1
Pan troglodytes	Ptr	GCF_002880755.1
Mus musculus	Mm	GCF_000001635.27
Rattus norvegicus	Rn	GCF_015227675.2
Crocosphaera subtropica 51142	-	GCF_000017845
Rippkaea orientalis 8801	-	GCF_000021805
Cyanothece UBA12306	-	GCA_003448685
Cyanothece BG0011	-	GCF_003013815
Crocosphaera watsonii 8501	-	GCF_000167195
Rhopalodia gibberula diazoplast	-	GCF_003574135
Epithemia turgida diazoplast	-	GCA_000829235
Epithema pelagica diazoplast	-	GCA_946965045
Epithemia clementina diazoplast	-	GCF_029919255
