## Supplementary material for "Genomes of nitrogen-fixing eukaryotes reveal a non-canonical model of organellogenesis": Table S2. RepeatMaskerOutputs

### Sheet: Table S2 - RepeatMasker Outputs
==================================================	==================================================
file name: Eclementina.fasta	file name: Epelagica.fasta
sequences: 639	sequences: 15
total length: 414619054 bp (414619054 bp excl N/X-runs)	total length: 60195788 bp (60188388 bp excl N/X-runs)
GC level: 44.38 %	GC level: 48.20 %
bases masked: 331702407 bp ( 80.00 %)	bases masked: 16469493 bp ( 27.36 %)
==================================================	==================================================
number of length percentage	number of length percentage
elements* occupied of sequence	elements* occupied of sequence
--------------------------------------------------	--------------------------------------------------
Retroelements 211135 224907918 bp 54.24 %	Retroelements 4643 8687658 bp 14.43 %
SINEs: 0 0 bp 0.00 %	SINEs: 0 0 bp 0.00 %
Penelope 2658 3474705 bp 0.84 %	Penelope 79 93884 bp 0.16 %
LINEs: 9092 11622575 bp 2.80 %	LINEs: 454 918529 bp 1.53 %
CRE/SLACS 366 470958 bp 0.11 %	CRE/SLACS 31 15292 bp 0.03 %
L2/CR1/Rex 352 185349 bp 0.04 %	L2/CR1/Rex 0 0 bp 0.00 %
R1/LOA/Jockey 0 0 bp 0.00 %	R1/LOA/Jockey 0 0 bp 0.00 %
R2/R4/NeSL 0 0 bp 0.00 %	R2/R4/NeSL 0 0 bp 0.00 %
RTE/Bov-B 225 258310 bp 0.06 %	RTE/Bov-B 0 0 bp 0.00 %
L1/CIN4 163 238708 bp 0.06 %	L1/CIN4 0 0 bp 0.00 %
LTR elements: 202043 213285343 bp 51.44 %	LTR elements: 4189 7769129 bp 12.91 %
BEL/Pao 302 66542 bp 0.02 %	BEL/Pao 0 0 bp 0.00 %
Ty1/Copia 101102 149241041 bp 35.99 %	Ty1/Copia 2042 6354784 bp 10.56 %
Gypsy/DIRS1 3396 6725270 bp 1.62 %	Gypsy/DIRS1 201 468551 bp 0.78 %
Retroviral 2635 2255800 bp 0.54 %	Retroviral 30 15689 bp 0.03 %
DNA transposons 38709 33902249 bp 8.18 %	DNA transposons 1480 1519522 bp 2.52 %
hobo-Activator 7269 8153142 bp 1.97 %	hobo-Activator 691 419056 bp 0.70 %
Tc1-IS630-Pogo 10024 8150963 bp 1.97 %	Tc1-IS630-Pogo 363 472418 bp 0.78 %
En-Spm 0 0 bp 0.00 %	En-Spm 0 0 bp 0.00 %
MuDR-IS905 0 0 bp 0.00 %	MuDR-IS905 0 0 bp 0.00 %
PiggyBac 7523 3990488 bp 0.96 %	PiggyBac 148 266061 bp 0.44 %
Tourist/Harbinger 6265 5702901 bp 1.38 %	Tourist/Harbinger 19 24987 bp 0.04 %
Other (Mirage, 792 871093 bp 0.21 %	Other (Mirage, 0 0 bp 0.00 %
P-element, Transib)	P-element, Transib)
Rolling-circles 824 637396 bp 0.15 %	Rolling-circles 44 70665 bp 0.12 %
Unclassified: 150444 63113756 bp 15.22 %	Unclassified: 11127 5253013 bp 8.73 %
Total interspersed repeats: 321923923 bp 77.64 %	Total interspersed repeats: 15460193 bp 25.68 %
Small RNA: 569 346822 bp 0.08 %	Small RNA: 141 162024 bp 0.27 %
Satellites: 0 0 bp 0.00 %	Satellites: 0 0 bp 0.00 %
Simple repeats: 60813 8654763 bp 2.09 %	Simple repeats: 18186 725084 bp 1.20 %
Low complexity: 2391 139503 bp 0.03 %	Low complexity: 1078 51527 bp 0.09 %
==================================================	==================================================
