## Supplementary material for "Genomes of nitrogen-fixing eukaryotes reveal a non-canonical model of organellogenesis": Table S3. HGTGenes_EpithemiaSpecificOGs

### Sheet: Table S3 - HGT EpithemiaOGs
OG uniqueness	gene code	top pBLAST hit species	top pBLAST hits proteinID summary	Phylogenetic tree (newick)
Unique to E. pelagica	Ep_g16464	Saprospiraceae bacterium	hypothetical protein	(((((Bacteria-MDB4278838.1:0.036335481,Bacteria-MDH3202917.1:0.051307296)0.930:0.067689356,(Bacteria-MCP4204415.1:0.053549425,(Bacteria-MDB4278780.1:0.021938575,Bacteria-MDH3817495.1:0.000000005)0.931:0.050501608)0.865:0.060412969)0.927:0.081530097,(Bacteria-MBX2796813.1:0.156449208,((Bacteria-NNL14674.1:0.0,Bacteria-RZV47549.1:0.0):0.000000005,(Bacteria-NNJ47584.1:0.000000005,Bacteria-NNF87751.1…
Unique to E. pelagica	Ep_g02807	Cyanothece sp. SIO1E1	antibiotic biosynthesis monooxygenase	(((Bacteria-MDB4278838.1:0.043362079,Bacteria-MDH3202917.1:0.040039981)0.970:0.071143345,(Bacteria-MDB4278780.1:0.067356236,Bacteria-MCP4204415.1:0.064195305)0.703:0.043781677)0.928:0.050773669,((Bacteria-NCF66652.1:0.096670231,Bacteria-UCF28310.1:0.010178231)0.972:0.084372399,Bacteria-MBX2796813.1:0.167314389)0.714:0.014392509,((((Bacteria-MDH3684026.1:0.075247823,Bacteria-WP_300622778.1:0.03239…
Unique to E. pelagica	Ep_g02810	Tropicimonas marinistellae	antibiotic biosynthesis monooxygenase	(((((((Bacteria-MDJ0820255.1:0.151522669,Bacteria-NQY61506.1:0.036715645)1.000:0.833919591,(Bacteria-MCB1178756.1:0.229559276,(((Bacteria-MDC1068941.1:0.370475477,((((((Bacteria-WP_235265201.1:0.079014473,(Bacteria-WP_299550454.1:0.087717656,(Bacteria-WP_302045710.1:0.028213543,(Bacteria-WP_224927165.1:0.000000005,Bacteria-UCE92670.1:0.027844395)0.750:0.009972257)0.844:0.019056159)0.747:0.0092268…
Unique to E. pelagica	Ep_g02809	Acidimicrobiia bacterium	antibiotic biosynthesis monooxygenase	((((Bacteria-WP_127948482.1:0.060906293,Bacteria-WP_070380363.1:0.045693994)0.995:0.138213277,Bacteria-MCP4381533.1:0.052514496)0.765:0.022055089,Bacteria-MDH3682755.1:0.063989946)0.457:0.010841340,(Bacteria-MBT8494474.1:0.262764988,Bacteria-MDJ0953031.1:0.040953293)0.989:0.121303598,(((Bacteria-MDH5502751.1:0.152267316,(Bacteria-MDJ0960152.1:0.060407557,(Bacteria-MDJ0925758.1:0.037207290,Bacteri…
Unique to E. pelagica	Ep_g17711	Nocardiopsis sp.	serine/threonine-protein kinase	(Bacteria-WP_085666263.1:0.001387851,Bacteria-CAB0622489.1:0.001388467,((Bacteria-CAB0569397.1:0.001387545,(Bacteria-OLO22843.1:0.001387648,((Bacteria-CAB0614908.1:0.001390792,Bacteria-WP_003853002.1:0.000000005)0.920:0.002782559,(((((((Bacteria-WP_196974633.1:0.004172102,(Bacteria-WP_021336096.1:0.001389204,Bacteria-CAB0825501.1:0.001388754)0.777:0.001386562)0.792:0.001389523,(Bacteria-WP_196969…
Unique to E. pelagica	Ep_g09796	Nocardiopsis sp.	serine/threonine-protein kinase	((Bacteria-WP_250409840.1:0.001136553,(Bacteria-WP_250411739.1:0.002275149,(Bacteria-WP_284821493.1:0.002274632,(((Bacteria-WP_204610898.1:0.001439541,((((Bacteria-WP_238801401.1:0.001903639,Bacteria-WP_288794244.1:0.004111371)0.982:0.015130483,(Bacteria-WP_200288604.1:0.000000005,(((Bacteria-OUJ23456.1:0.003255058,Bacteria-WP_049360356.1:0.004021544)0.767:0.002976920,((Bacteria-WP_284835474.1:0.…
Unique to E. pelagica	Ep_g14628	Amycolatopsis sp. QT-25	hypothetical protein	(Bacteria-WP_233621764.1:0.000000005,(Bacteria-WP_255632468.1:0.0,Bacteria-QXV55972.1:0.0):0.005108506,((Bacteria-SEE58585.1:0.0,Bacteria-WP_034316082.1:0.0):0.005109290,(((Bacteria-WP_233611710.1:0.0,Bacteria-RSM57395.1:0.0):0.000000005,(Bacteria-WP_276362120.1:0.024473735,((((((Bacteria-OXM57084.1:0.0,Bacteria-WP_244199608.1:0.0):0.025253716,(Bacteria-EMD25884.1:0.0,Bacteria-WP_245191980.1:0.0)…
Unique to E. pelagica	Ep_g14627	Streptomyces indicus	hypothetical protein	((Bacteria-WP_037345391.1:0.002894180,(Bacteria-WP_233594746.1:0.000000005,Bacteria-RSN32549.1:0.000000005)0.865:0.001844270)0.909:0.003570150,((Bacteria-WP_228694928.1:0.000000006,(Bacteria-OKJ91551.1:0.000000005,Bacteria-WP_241832965.1:0.000000005)0.848:0.004136898)0.784:0.004136057,(Bacteria-WP_240593332.1:0.004304842,(((((Bacteria-WP_034316082.1:0.000000005,Bacteria-SEE58585.1:0.000000006)0.7…
Unique to E. pelagica	Ep_g14629	Amycolatopsis sp. QT-25	hypothetical protein	((Bacteria-WP_034316082.1:0.0,Bacteria-SEE58585.1:0.0):0.005106453,(Bacteria-WP_233611710.1:0.0,Bacteria-RSM57395.1:0.0):0.010269060,((Bacteria-QXV55972.1:0.0,Bacteria-WP_255632468.1:0.0):0.005107064,((Bacteria-RSN17259.1:0.005080532,(Bacteria-WP_192741522.1:0.000000005,Bacteria-WP_257485748.1:0.005076408)0.000:0.000000005)0.942:0.010242985,(Bacteria-WP_233621764.1:0.007507856,(Bacteria-WP_276362…
Unique to E. pelagica	Ep_g05537	Colletotrichum spinosum	2-oxoglutarate-Fe(II) type oxidoreductase hxnY	(Eukaryota-KAF4909054.1:0.007203367,Eukaryota-KAI8214469.1:0.003587525,((Eukaryota-KAF0317650.1:0.022337731,((Eukaryota-XP_031888636.1:0.0,Eukaryota-KAF5503365.1:0.0):0.000000005,((((Ep_g05537:1.364775423,(Bacteria-WP_043524508.1:0.285519394,(Bacteria-WP_040021144.1:0.164028922,(Bacteria-WP_031097439.1:0.003471831,(Bacteria-WP_196945047.1:0.011951527,Bacteria-WP_031028249.1:0.003880791)0.762:0.00…
Unique to E. pelagica	Ep_g08589	Haliangium ochraceum	hypothetical protein	((Bacteria-ACY13904.1:0.0,Bacteria-WP_152629512.1:0.0):0.528510180,(Bacteria-MBI2519007.1:0.361157089,((Bacteria-OFZ13296.1:0.092814472,Bacteria-MBI2519179.1:0.077467401)1.000:0.463894094,Bacteria-MBT6324423.1:0.541342242)0.744:0.071830866)0.920:0.092137672,(Bacteria-MBF0441353.1:0.553723176,((Ep_g08589:0.746855701,(Bacteria-MCC7440012.1:0.564355938,((Bacteria-OFZ82065.1:0.444178360,(Bacteria-MBI…
Unique to E. pelagica	Ep_g08590	Haliangium ochraceum DSM	hypothetical protein	(((Ep_g08590:0.744651499,(Bacteria-MCC7440012.1:0.569399098,((Bacteria-OFZ82065.1:0.450609170,(Bacteria-MBI3558436.1:0.315856317,Bacteria-MBI3541909.1:0.283734487)0.974:0.115377704)0.039:0.058644097,(Bacteria-MBS0156146.1:0.516376712,(Bacteria-KPV48655.1:0.350948051,Bacteria-WP_203425254.1:0.826745229)0.824:0.063022507)0.992:0.202191128)0.964:0.122403980)0.663:0.027495138)0.447:0.029260456,(Bacte…
Unique to E. pelagica	Ep_g11085	Deltaproteobacteria bacterium	pyridoxamine 5'-phosphate oxidase family protein	((((Bacteria-MCK4724553.1:0.328909738,Bacteria-MCK4350581.1:0.436329882)0.866:0.108658316,(((Bacteria-MCW8818136.1:0.007198280,(Bacteria-MCW9065534.1:0.000000005,Bacteria-MCW8805502.1:0.007099830)0.712:0.000000005)1.000:0.422169646,(Bacteria-MCG6948503.1:0.531810815,Bacteria-MDH3457721.1:0.368540612)0.469:0.126513308)0.895:0.077878159,((Bacteria-MCA9735898.1:0.322275785,Bacteria-KAA3619551.1:0.09…
Unique to E. pelagica	Ep_g11084	Deltaproteobacteria bacterium	pyridoxamine 5'-phosphate oxidase family protein	((Bacteria-MCG6948503.1:0.454749414,Bacteria-MDH3457721.1:0.341673399)0.935:0.184077458,(((Bacteria-NNF34436.1:0.282491333,(Bacteria-MCW8818136.1:0.410175598,(Bacteria-MCK4724553.1:0.488542458,((Bacteria-MCF6342732.1:0.283106170,(Bacteria-MCK4889899.1:0.637108081,(Bacteria-MDG1754861.1:0.000000006,(Bacteria-HAY36757.1:0.007989516,Bacteria-MBT3449916.1:0.007926330)0.000:0.000000005)0.996:0.3939966…
Unique to E. pelagica	Ep_g14524	Vibrio vulnificus	DUF3179 domain-containing (seleno)protein	(((((Bacteria-WP_180887492.1:0.014925014,((Bacteria-WP_171123434.1:0.0,Bacteria-WP_171126125.1:0.0):0.000000005,Bacteria-WP_171241250.1:0.003594826)0.881:0.007207503)0.988:0.034359946,(Bacteria-WP_170763665.1:0.027081918,(Bacteria-WP_209194815.1:0.004412568,Bacteria-WP_170755092.1:0.006358109)1.000:0.073520398)0.328:0.012320998)0.203:0.004095486,((Bacteria-WP_209226079.1:0.001631556,(Bacteria-WP_…
Unique to E. pelagica	Ep_g14523	Vibrio vulnificus	DUF3179 domain-containing (seleno)protein	((Bacteria-WP_050602431.1:0.080543641,(Bacteria-WP_223118131.1:0.036273756,((Bacteria-WP_299947917.1:0.003571004,(Bacteria-WP_299985547.1:0.000000005,Bacteria-WP_299663447.1:0.007014526)0.751:0.003447994)0.988:0.039878465,(Bacteria-WP_260025878.1:0.000000005,Bacteria-WP_010439647.1:0.010640217)0.994:0.038691592)0.879:0.011207098)0.525:0.014366052)0.830:0.011431125,((Bacteria-WP_170763665.1:0.0301…
Unique to E. pelagica	Ep_g15152	Scytonema sp. HK-05	hypothetical protein	(Bacteria-ARV57824.1:0.092995452,(Bacteria-WP_190833189.1:0.092245468,(((Bacteria-WP_190704775.1:0.016787429,Bacteria-MBD0388357.1:0.024400541)1.000:0.087278596,((Bacteria-WP_072013786.1:0.067332885,Bacteria-NJL53114.1:0.072866072)0.977:0.089339656,(Bacteria-WP_144864323.1:0.044175055,(Bacteria-MBE9045205.1:0.032694385,Bacteria-WP_036486344.1:0.059809904)0.831:0.022988459)0.922:0.031918349)1.000:…
Unique to E. pelagica	Ep_g15158	Scytonema sp. HK-05	hypothetical protein	(Bacteria-ARV57824.1:0.092995452,(Bacteria-WP_190833189.1:0.092245468,(((Bacteria-WP_190704775.1:0.016787429,Bacteria-MBD0388357.1:0.024400541)1.000:0.087278596,((Bacteria-WP_072013786.1:0.067332885,Bacteria-NJL53114.1:0.072866072)0.977:0.089339656,(Bacteria-WP_144864323.1:0.044175055,(Bacteria-MBE9045205.1:0.032694385,Bacteria-WP_036486344.1:0.059809904)0.831:0.022988459)0.922:0.031918349)1.000:…
Unique to E. pelagica	Ep_g15694	Hyphomicrobiaceae bacterium	CapA family protein	((Bacteria-MCO5143930.1:0.268291783,Bacteria-RZA05893.1:0.342394063)0.951:0.097208827,(((Bacteria-MBF0561617.1:0.217074322,Bacteria-MBI1206768.1:0.419605130)0.966:0.173359068,(Bacteria-MCB0411357.1:0.339226219,((Bacteria-MAV90533.1:0.000000005,Bacteria-HAG92270.1:0.005162959)0.915:0.073430809,(Bacteria-NCN40803.1:0.134650175,Bacteria-MCO5113111.1:0.238458000)0.534:0.037186212)1.000:0.469100311)0.…
Unique to E. pelagica	Ep_g16360	Cyanobacteria bacterium	DNRLRE domain-containing protein	(((Bacteria-RIK82497.1:0.513501251,(Ep_g16360:0.429416971,(Bacteria-MCW5859690.1:0.0,Bacteria-MBX7234682.1:0.0):0.550088738)0.709:0.080287847)0.948:0.338376160,(Bacteria-MCD6291351.1:0.756673396,(Bacteria-WP_254508368.1:0.665223883,Bacteria-WP_153555201.1:1.235866048)0.802:0.243588974)0.740:0.098537239)0.583:0.127806493,(Bacteria-MBN2476320.1:0.225766156,Bacteria-RIK65961.1:0.255639986)0.645:0.03…
Unique to E. clementina	Ec_g04559	Flavobacteriales bacterium	hypothetical protein	(Eukaryota-CAB9509636.1:0.302591069,((Bacteria-MCL4837813.1:0.283721739,(Bacteria-WP_130962460.1:0.049990913,(((Bacteria-WP_190808478.1:0.079116503,Bacteria-NPU99712.1:0.373932945)0.738:0.042451564,((Bacteria-WP_288936098.1:0.069917514,((Bacteria-WP_135878019.1:0.000000006,((((Bacteria-WP_237240410.1:0.0,Bacteria-WP_249972716.1:0.0):0.000000005,Bacteria-WP_203258641.1:0.260742918)0.776:0.03573631…
Unique to E. clementina	Ec_g06433	Streptomyces sp. ICN903	choice-of-anchor L domain-containing protein	(((Bacteria-MBS1811295.1:0.089137193,(Bacteria-MBI1760163.1:0.042044822,(Bacteria-MBI3423923.1:0.019822901,Bacteria-MBI1761071.1:0.000000005)0.938:0.061891814)0.906:0.049569699)0.970:0.097546483,(Bacteria-WP_009034655.1:0.270410510,Bacteria-PYQ65679.1:0.239406777)0.620:0.039405511)0.844:0.039260963,((Bacteria-MBA3788068.1:0.000000005,Bacteria-MBA3246236.1:0.064354270)0.998:0.167433535,Bacteria-WP…
Unique to E. clementina	Ec_g20072	Anaerolineaceae bacterium	hypothetical protein	(((Bacteria-MBK8902196.1:0.114304932,(Bacteria-MCA9946365.1:0.0,Bacteria-MCB9006730.1:0.0):0.173669355)0.953:0.307817384,(Bacteria-MBN2048389.1:0.408446848,Bacteria-MQA31941.1:0.779248675)0.693:0.093087731)0.840:0.175045219,(Ec_g20072:0.890776713,Bacteria-MDH3753076.1:0.677801178)0.812:0.237528533,(Bacteria-MCZ6701596.1:0.711366413,(Bacteria-WP_300623295.1:0.673774787,(Bacteria-MBA4158678.1:0.546…
Unique to E. clementina	Ec_g16126	Hydractinia symbiolongicarpus	uncharacterized protein, sushi domain-containing protein 2-like isoform	(Eukaryota-XP_040107122.1:0.013552964,Eukaryota-KAI4536494.1:0.006727156,((Eukaryota-XP_027812646.2:0.0,Eukaryota-KAG5198938.1:0.0):0.000000005,((Eukaryota-XP_052510990.1:0.003352859,Eukaryota-XP_017900521.1:0.003356250)0.892:0.006762366,((((Eukaryota-XP_057348036.1:0.0,Eukaryota-XP_057348037.1:0.0):0.074472416,(Eukaryota-XP_015981653.1:0.000000005,Eukaryota-KAF6468060.1:0.000000005)0.965:0.03351…
Unique to E. clementina	Ec_g09378	Candidatus Vicinibacter affinis	hypothetical protein	(Bacteria-MBK7798517.1:0.000000005,Bacteria-MBK6352055.1:0.002536880,(Bacteria-MBK6825065.1:0.018656592,(Bacteria-MBK7695925.1:0.002078925,(Bacteria-MBK6572904.1:0.004217700,(Bacteria-MBK9961691.1:0.012504456,((Bacteria-MBK8405806.1:0.003881000,(Bacteria-MBK6824628.1:0.010563672,Bacteria-MBK8642281.1:0.002212434)0.967:0.005801262)0.991:0.006472004,(((Bacteria-MCC6843421.1:0.004205251,Bacteria-MBK…
Unique to E. clementina	Ec_g01660	Zopfochytrium polystomum	phosphoesterase family-domain-containing protein	(((((Eukaryota-RUS29925.1:0.005520073,Eukaryota-RUP50485.1:0.004080370)1.000:0.474330595,((Eukaryota-KAF9906634.1:0.032201213,(Eukaryota-KAF9133730.1:0.040387100,(Eukaryota-KAG0270934.1:0.029028054,(Eukaryota-KAF9156228.1:0.044518241,Eukaryota-KAF8946898.1:0.004088242)0.972:0.031936329)0.305:0.006092509)0.712:0.023071079)0.998:0.186400588,(Eukaryota-KAF9203684.1:0.155880014,((Eukaryota-KAF9353409…
Unique to E. clementina	Ec_g07616	Dispira parvispora	hypothetical protein, FAD-binding domain, NADPH-cytochrome P450 reductase	(Eukaryota-KAJ5956397.1:0.002199783,Eukaryota-KAJ5404891.1:0.000000005,(Eukaryota-OQD60509.1:0.004402267,(Eukaryota-KAJ5516034.1:0.002198171,((Eukaryota-XP_056734464.1:0.002202466,Eukaryota-CRL28302.1:0.004418279)0.794:0.002206232,((((Eukaryota-CAG8903327.1:0.000000005,((Eukaryota-OQE86153.1:0.0,Eukaryota-CAG8030412.1:0.0,Eukaryota-KAJ5479921.1:0.0,Eukaryota-XP_057146714.1:0.0):0.000000005,((Euka…
Unique to E. clementina	Ec_g15549	Actinophytocola xinjiangensis	hypothetical protein	((Bacteria-WP_228694928.1:0.000000005,(Bacteria-OKJ91551.1:0.0,Bacteria-WP_241832965.1:0.0):0.003686843)0.848:0.003686777,((Bacteria-WP_228708214.1:0.0,Bacteria-WP_063271069.1:0.0):0.003686129,((Bacteria-RSN32549.1:0.0,Bacteria-WP_233594746.1:0.0):0.003681670,(Bacteria-WP_228688183.1:0.0,Bacteria-AGM07794.1:0.0):0.000000006)0.000:0.000000005)0.864:0.003687415,((Bacteria-WP_240593332.1:0.007465605…
Unique to E. clementina	Ec_g22273	Chloroflexi bacterium TSY	hypothetical protein	(Bacteria-WP_112737799.1:0.007673991,Bacteria-WP_112680641.1:0.003839172,(Bacteria-WP_091406595.1:0.000000005,(Bacteria-WP_208740731.1:0.011590645,(Bacteria-WP_238670755.1:0.007697401,((Bacteria-WP_238682746.1:0.0,Bacteria-WP_266302738.1:0.0):0.007725971,((Bacteria-MCG5457011.1:0.0,Bacteria-WP_210785104.1:0.0):0.007698275,(((Bacteria-GLZ59415.1:0.000000005,Bacteria-WP_285794795.1:0.000000005)0.99…
Unique to E. clementina	Ec_g22274	Saccharothrix algeriensis	hypothetical protein	((Bacteria-WP_203151593.1:0.015689037,Bacteria-WP_196922710.1:0.007883707)0.753:0.003765873,Bacteria-WP_238678968.1:0.003845246,((Bacteria-GLZ59415.1:0.000000005,Bacteria-WP_285794795.1:0.000000005)0.962:0.015509034,((Bacteria-WP_238670755.1:0.011713855,((Bacteria-WP_208740731.1:0.007703857,(Bacteria-WP_112737799.1:0.007662334,(Bacteria-WP_091406595.1:0.000000005,Bacteria-WP_112680641.1:0.0038333…
Unique to E. clementina	Ec_g20117	Shewanella donghaensis	tail fiber domain-containing protein	((((Bacteria-WP_167678596.1:0.166497711,((Bacteria-WP_188955368.1:0.0,Bacteria-GGP84940.1:0.0):0.076691466,(Bacteria-WP_153914063.1:0.068713737,(Bacteria-WP_282167888.1:0.052440881,Bacteria-WP_285164749.1:0.149768531)0.711:0.039727952)0.966:0.066482939)0.655:0.016619737)0.904:0.040159433,(Bacteria-WP_182772288.1:0.130261781,(Bacteria-MCH9649384.1:0.167433972,((((Bacteria-MCP4690570.1:0.176785239,…
Unique to E. clementina	Ec_g20116	Pseudomonadota bacterium	tail fiber domain-containing protein	((((Bacteria-MCB1564980.1:0.194033585,(((((((Bacteria-MDB5578892.1:0.221728824,(((Bacteria-WP_127862050.1:0.013112488,(Bacteria-WP_128165795.1:0.0,Bacteria-WP_292070329.1:0.0):0.004421981)0.924:0.025699917,((Bacteria-WP_292374131.1:0.000000005,((Bacteria-WP_126098671.1:0.0,Bacteria-WP_292345026.1:0.0):0.000000006,((Bacteria-WP_292340727.1:0.0,Bacteria-RWA69130.1:0.0):0.005576969,(Bacteria-TIT9866…
Unique to E. clementina	Ec_g20118	Shewanella donghaensis	tail fiber domain-containing protein	(((Bacteria-WP_141102059.1:0.153591646,(Bacteria-MDJ0836755.1:0.110926793,(Bacteria-MCP4658330.1:0.172323035,Bacteria-MBE9548553.1:0.146058016)0.643:0.033334391)0.946:0.075992939)0.948:0.082267790,(Bacteria-WP_053101300.1:0.196853928,(Bacteria-MCH9649384.1:0.226359979,(Bacteria-MCB1042351.1:0.087739519,Eukaryota-KAG1648418.1:0.145165598)0.647:0.019112592)0.740:0.023858932)0.741:0.025521564)0.876:…
Unique to E. clementina	Ec_g23235	Gammaproteobacteria bacterium	hypothetical protein	((Bacteria-OVZ79018.1:0.000000005,(Bacteria-EEP90130.1:0.000000005,Bacteria-WP_115155856.1:0.001673364)0.828:0.003343769)0.849:0.001674579,(Bacteria-WP_099528825.1:0.001669604,(Bacteria-WP_258019146.1:0.001668018,((Bacteria-WP_271303969.1:0.000000005,(Bacteria-WP_246584709.1:0.003689641,Bacteria-WP_246108427.1:0.000000017)0.000:0.000000017)0.001:0.025107338,((Bacteria-WP_038630674.1:0.000000006,(…
Unique to E. clementina	Ec_g00299	Candidatus Competibacteraceae	phosphohydrolase, calcineurin-like phosphoesterase	((Bacteria-NBB87000.1:0.121729831,(Bacteria-WP_251980575.1:0.008876070,(Bacteria-WP_272507267.1:0.000000005,Bacteria-MCS3651934.1:0.000000005)0.728:0.002009454)1.000:0.244058277)0.982:0.067142134,((Bacteria-KPQ01095.1:0.155790806,(Bacteria-MCH8524259.1:0.000000005,Bacteria-MCC5927130.1:0.002161068)1.000:0.161992004)0.943:0.083475588,(((Bacteria-MBI1264144.1:0.043239137,(Bacteria-WBQ14089.1:0.0153…
Unique to E. clementina	Ec_g00298	Candidatus Competibacteraceae	phosphohydrolase, calcineurin-like phosphoesterase	((Bacteria-WP_119166142.1:0.196448412,((Bacteria-MDA0855987.1:0.000000005,(Bacteria-MDA0286595.1:0.002281909,Bacteria-HBM52212.1:0.004633836)0.909:0.004634200)1.000:0.186652543,(((Bacteria-WP_265681084.1:0.0,Bacteria-WP_173006091.1:0.0):0.034053893,(Bacteria-WP_298983278.1:0.004581076,(Bacteria-WP_298815934.1:0.000000005,Bacteria-WP_298958275.1:0.002288980)0.000:0.000000006)0.915:0.013388125)0.99…
Unique to E. clementina	Ec_g02878	Kiritimatiellota bacterium	hypothetical protein	((((((Bacteria-WP_262311306.1:0.105187492,Bacteria-WP_263049447.1:0.066789703)1.000:0.134033144,((((Bacteria-MDB4582011.1:0.050071956,Bacteria-WP_148660943.1:0.159667991)0.826:0.039120281,((Bacteria-MBN1108559.1:0.076822003,Bacteria-MCX6334908.1:0.068350893)0.998:0.075882120,(Bacteria-MBV5314276.1:0.043378752,(Bacteria-MCX6237996.1:0.081959050,Bacteria-MBL7969715.1:0.060185600)0.741:0.016906466)0…
Unique to E. clementina	Ec_g10570	Aestuariibaculum lutulentum	gliding motility-associated C-terminal domain-containing protein	((((Bacteria-KAF2518382.1:0.043591507,Bacteria-WP_204251836.1:0.000000005)0.828:0.042462746,((Bacteria-WP_204251843.1:0.0,Bacteria-WP_204251840.1:0.0):0.000000005,Bacteria-SCZ01419.1:0.004646387)0.278:0.000779355)0.668:0.007227018,Bacteria-EJF99360.1:0.013608854)0.000:0.000000005,(Bacteria-KAF2343138.1:0.025859716,Bacteria-WP_157957741.1:0.000000005)0.875:0.012661273,((((((Bacteria-WP_248727485.1…
Unique to E. clementina	Ec_g10563	Psychroserpens sp. Hel_I_66	gliding motility-associated C-terminal domain-containing protein	(Bacteria-WP_290205796.1:0.051100752,(Bacteria-WP_179319681.1:0.125387003,((((Bacteria-WP_110475240.1:0.0,Bacteria-GGW62103.1:0.0):0.227821819,(Bacteria-WP_055446177.1:0.193343654,(Ec_g10563:0.667671224,(((Bacteria-MBD3297543.1:0.448016651,(Bacteria-MCB9318024.1:0.315686765,Bacteria-PWU17325.1:0.463014327)0.350:0.118065216)0.672:0.047557390,(Bacteria-WP_299114088.1:0.141867034,Bacteria-MBK7342074…
Unique to E. clementina	Ec_g18949	Flavobacterium gillisiae	hypothetical protein, PKD domain-containing protein	((Bacteria-WP_160328124.1:0.000000006,Bacteria-KUG09819.1:0.000000005)1.000:0.763444589,(Bacteria-WP_163916713.1:0.676333892,Bacteria-WP_219875535.1:0.318404403)0.995:0.291186599,(((Bacteria-SEA49401.1:0.572151479,((Bacteria-PKP29901.1:0.012643607,Bacteria-PIQ27101.1:0.019442317)1.000:0.740893563,(Bacteria-MCB9283552.1:0.439010812,Bacteria-WP_207364912.1:0.469025519)0.979:0.181975973)0.975:0.1507…
Unique to E. clementina	Ec_g10823	Candidatus Megaera polyxenophila	conjugal transfer protein TraG N-terminal domain-containing protein , phage tail protein	(Bacteria-MBN8522921.1:0.021481996,(Bacteria-WHA07341.1:0.026830685,(Bacteria-NDE19757.1:0.012755529,(Bacteria-NDE19192.1:0.050685545,(Bacteria-NDA90911.1:0.007761181,Bacteria-MCP5375300.1:0.002764836)0.874:0.004070138)0.998:0.018587615)0.922:0.006408760)0.938:0.009347428,((Bacteria-MBU6184024.1:0.036630474,(Bacteria-NDE19786.1:0.073142717,Bacteria-MBM3467204.1:0.023819230)0.413:0.006682833)0.993…
Unique to E. clementina	Ec_g10822	Candidatus Megaera polyxenophila	conjugal transfer protein TraG N-terminal domain-containing protein , phage tail protein	(Bacteria-MBN8522921.1:0.021299253,(Bacteria-WHA07341.1:0.026854126,(Bacteria-NDE19757.1:0.012749438,(Bacteria-NDE19192.1:0.051016047,(Bacteria-NDA90911.1:0.007786354,Bacteria-MCP5375300.1:0.002767170)0.872:0.004069736)0.998:0.018596373)0.922:0.006411441)0.939:0.009587710,(((((Ec_g10822:0.799859281,(Bacteria-WP_172686799.1:0.736361431,(Bacteria-MDF2964744.1:0.852165868,(Eukaryota-KAJ6634450.1:0.0…
Unique to E. clementina	Ec_g11069	Cytophagales	hypothetical protein	((((Bacteria-WP_241651431.1:0.005185927,(Bacteria-HAT9652938.1:0.000000005,(Bacteria-HBD7371228.1:0.000000005,Bacteria-WP_192877331.1:0.005016129)0.000:0.000000040)0.000:0.000000040)0.000:0.000000054,Bacteria-HAU2220157.1:0.000000005)0.000:0.000003323,Bacteria-WP_154699670.1:0.000000005)0.385:0.000082158,Bacteria-HAT8992828.1:0.000000005,(Bacteria-RYV62967.1:0.000000005,((((Bacteria-WP_129820617.…
Unique to E. clementina	Ec_g14752	Thiohalocapsa sp. PB-PSB1	hypothetical protein, phosphatidylinositol-specific phospholipase	(Bacteria-WP_224023133.1:0.006642207,Bacteria-MDE8587351.1:0.006657391,(((Bacteria-WP_159630437.1:0.006698640,((((Bacteria-WP_056329872.1:0.020302206,((Bacteria-WP_144600218.1:0.0,Bacteria-WP_018770664.1:0.0):0.000000005,(Bacteria-WP_223992745.1:0.000000005,Bacteria-WP_056391592.1:0.006703510)0.922:0.006589999)0.887:0.013453696)0.792:0.006555802,((Bacteria-WP_142132516.1:0.013585831,Bacteria-WP_2…
Unique to E. clementina	Ec_g14751	Thiohalocapsa sp. PB-PSB1	hypothetical protein, phosphatidylinositol-specific phospholipase	(Bacteria-WP_224023133.1:0.006654347,Bacteria-MDE8587351.1:0.006669430,(Bacteria-WP_141182522.1:0.013381675,(((Bacteria-MBX7442336.1:0.034961393,(Bacteria-WP_255173367.1:0.005592466,(Bacteria-WP_277799213.1:0.000000005,Bacteria-WP_043452583.1:0.013345084)0.859:0.010979388)0.824:0.010107151)0.000:0.000000006,(((((Bacteria-WP_188731503.1:0.006650538,Bacteria-WP_066279291.1:0.006675389)0.000:0.00000…
Unique to E. clementina	Ec_g22675	Chitinophagales bacterium	hypothetical protein	((Bacteria-WP_188606153.1:0.079889117,(Bacteria-WP_299229786.1:0.386885569,(Bacteria-WP_066315040.1:0.108880325,Bacteria-WP_101016776.1:0.175516666)0.718:0.026455703)0.894:0.074000994)0.965:0.109097532,(((((Bacteria-WP_077924596.1:0.437423108,(Bacteria-WP_093650142.1:0.347751410,(Bacteria-WP_105115998.1:0.0,Bacteria-WP_105142838.1:0.0,Bacteria-WP_044671186.1:0.0):0.452973411)0.959:0.415265714)0.7…
Unique to E. clementina	Ec_g22674	Ignavibacteriaceae bacterium	hypothetical protein	(((Bacteria-RZK11711.1:0.180330976,(Bacteria-WP_016654919.1:0.538435673,(((((Bacteria-WP_221258403.1:0.078662171,Bacteria-TAF64252.1:0.271721545)0.873:0.077352139,Bacteria-MBL7835114.1:0.366123011)0.000:0.000000005,Bacteria-MBL7837976.1:0.066884001)0.772:0.016463612,((Bacteria-MBV6421337.1:0.0,Bacteria-MBE7475824.1:0.0):0.099683911,((Bacteria-MBA4155761.1:0.0,Bacteria-WP_290863222.1:0.0):0.140150…
Unique to E. clementina and E. pelagica	Ec_g20090	Pseudomonadota bacterium	tail-fiber domain containing protein	(((((Bacteria-WP_300894148.1:0.311114637,(Bacteria-WP_057815751.1:0.010050995,Bacteria-WP_064259271.1:0.000000005)1.000:0.466534976)0.893:0.077962428,(((Bacteria-WP_064259269.1:0.006876575,Bacteria-WP_057815748.1:0.009791201)0.999:0.288862729,(Bacteria-WP_064259263.1:0.004334515,Bacteria-WP_057815740.1:0.006013713)1.000:0.340111348)0.995:0.173843825,(Bacteria-WP_057815754.1:0.0,Bacteria-WP_064259…
Unique to E. clementina and E. pelagica	Ec_g20089	Wenzhouxiangella sediminis	tail fiber domain-containing protein	(((Ec_g20089:0.839563131,Bacteria-MBP7017973.1:1.260038777)0.939:0.435977294,((Bacteria-WP_227762845.1:0.050401717,(Bacteria-WP_241935523.1:0.345825633,((Bacteria-RAK63171.1:0.0,Bacteria-WP_133257192.1:0.0):0.044282433,((Bacteria-WP_257870810.1:0.073342171,Bacteria-WP_196957350.1:0.125033308)0.968:0.071178865,(Bacteria-WP_084548768.1:0.130887848,Bacteria-WP_151078755.1:0.150406234)0.185:0.0340099…
Unique to E. clementina and E. pelagica	Ec_g20088	Lacinutrix neustonica	T9SS type A sorting domain-containing protein	(((Bacteria-MBN2003427.1:0.465212512,(Bacteria-MCA9935883.1:0.072731923,Bacteria-MCA9971345.1:0.057853812)1.000:0.306546219)0.943:0.144791337,(Bacteria-MAT42624.1:0.258360619,(Bacteria-MBU0943095.1:0.125338690,Bacteria-RJX22441.1:0.186419893)0.992:0.165580627)0.879:0.073301349)0.948:0.097461128,(Bacteria-WP_168716025.1:0.331466575,(Bacteria-WP_147307559.1:0.0,Bacteria-RFF33004.1:0.0):0.508708516)…
Unique to E. clementina and E. pelagica	Ec_g20105	Desulfopila inferna	tail fiber domain-containing protein	(((((Bacteria-WP_267676693.1:0.176642206,Bacteria-WP_100996511.1:0.208155151)0.944:0.095728158,((Bacteria-WP_179271162.1:0.0,Bacteria-OZC03628.1:0.0):0.258632431,((Bacteria-QRM90877.1:0.0,Bacteria-WP_203459427.1:0.0):0.114899768,(Bacteria-MBQ0788700.1:0.065633072,Bacteria-WP_055443501.1:0.052039579)0.979:0.095433201)0.966:0.103725966)0.730:0.027743505)0.803:0.035718958,(Bacteria-WP_255858114.1:0.…
Unique to E. clementina and E. pelagica	Ec_g04565	Phycisphaerae bacterium	dockerin type I repeat-containing protein	((Bacteria-TDJ54782.1:0.159690315,((Bacteria-MAJ46015.1:0.415626279,Bacteria-MAB29355.1:0.000000005)0.833:0.265070066,(Bacteria-MDI9402801.1:0.437461899,Bacteria-MCX5650139.1:0.022681553)0.897:0.289276282)0.515:0.259197518)0.741:0.117213574,((((((Bacteria-MCH8252626.1:0.270524038,(((Bacteria-MCE9578993.1:0.260116639,Bacteria-MBN2497050.1:1.215475003)0.716:0.299023350,(Bacteria-MBW2458905.1:0.0000…
Unique to E. clementina and E. pelagica	Ec_g11711	Nannocystaceae bacterium	hypothetical protein	(((Bacteria-MBL9150787.1:0.0,Bacteria-MCA9290360.1:0.0):0.000000005,(Bacteria-MBU3682854.1:0.490498321,((Bacteria-MBC22953.1:0.0,Bacteria-MBI1302441.1:0.0):0.000000005,Bacteria-MCI0366087.1:0.203094029)0.935:0.233134150)0.000:0.000000005)0.931:0.227013183,(((((Bacteria-NBX37383.1:0.0,Bacteria-MCH7797100.1:0.0):0.000000005,Bacteria-MCA9286406.1:0.150424301)0.903:0.146230052,(((((Bacteria-MBL911925…
Unique to E. clementina and E. pelagica	Ec_g11709	Nannocystaceae bacterium	hypothetical protein	(((Bacteria-MBL9150787.1:0.0,Bacteria-MCA9290360.1:0.0):0.000000005,(Bacteria-MBU3682854.1:0.490498321,((Bacteria-MBC22953.1:0.0,Bacteria-MBI1302441.1:0.0):0.000000005,Bacteria-MCI0366087.1:0.203094029)0.935:0.233134150)0.000:0.000000005)0.931:0.227013183,(((((Bacteria-NBX37383.1:0.0,Bacteria-MCH7797100.1:0.0):0.000000005,Bacteria-MCA9286406.1:0.150424301)0.903:0.146230052,(((((Bacteria-MBL911925…
Unique to E. clementina and E. pelagica	Ec_g04566	Myxococcales bacterium	hypothetical protein	(((Ec_g04566:0.073729429,(Bacteria-MDI9402878.1:0.000000005,(Bacteria-NUN15506.1:0.229344826,Bacteria-MCE2883823.1:0.000000005)0.350:0.077678006)0.951:0.190859015)0.853:0.000000005,((Bacteria-NUN14370.1:0.000000006,(Bacteria-NUQ74700.1:0.0,Bacteria-MCK6589040.1:0.0):0.452625764)0.808:0.181988875,((Eukaryota-KAJ3290336.1:0.072726900,(Eukaryota-KAJ3333810.1:0.000000005,Bacteria-MCA9283793.1:0.16860…
Unique to E. clementina and E. pelagica	Ec_g08589	Methyloglobulus sp.	hypothetical protein	(((Bacteria-NOU44395.1:0.475741439,Bacteria-WP_201492593.1:0.553589659)0.864:0.157964260,(Bacteria-WP_210652529.1:1.245787825,Bacteria-MCA8962163.1:0.650117646)0.835:0.256497039)0.613:0.107303468,(Bacteria-MBT4823482.1:0.557961730,((Bacteria-WP_190802913.1:0.613729769,(Bacteria-WP_201323406.1:0.087966357,Bacteria-WP_142657008.1:0.051349554)0.998:0.574648776)0.983:0.369996025,(Ec_g08589:1.21322464…
Unique to E. clementina and E. pelagica	Ec_g08589	Methyloglobulus sp.	hypothetical protein	(((Bacteria-NOU44395.1:0.475741439,Bacteria-WP_201492593.1:0.553589659)0.864:0.157964260,(Bacteria-WP_210652529.1:1.245787825,Bacteria-MCA8962163.1:0.650117646)0.835:0.256497039)0.613:0.107303468,(Bacteria-MBT4823482.1:0.557961730,((Bacteria-WP_190802913.1:0.613729769,(Bacteria-WP_201323406.1:0.087966357,Bacteria-WP_142657008.1:0.051349554)0.998:0.574648776)0.983:0.369996025,(Ec_g08589:1.21322464…
Unique to E. clementina and E. pelagica	Ec_g10890	Pseudanabaena sp. lw0831	hypothetical protein	(Bacteria-MBN1511066.1:0.635250138,Bacteria-MCM3873535.1:0.530896052,(Bacteria-NOU44395.1:0.585158895,((Ec_g10890:0.954308052,((Eukaryota-GMI12567.1:0.000000007,Eukaryota-GMH82102.1:0.012647718)0.994:0.521068447,(Eukaryota-GMI11271.1:0.000000005,Eukaryota-GMH81448.1:0.000000006)0.867:0.170887554)0.988:0.818401447)0.854:0.329669362,((Bacteria-WP_201323406.1:0.066426739,Bacteria-WP_142657008.1:0.07…
Unique to E. clementina and E. pelagica	Ec_g14314	Planctomycetaceae bacterium	HYR domain containing protein	((Bacteria-MCA9286587.1:0.355574871,(Bacteria-MCA9284169.1:0.242320605,Bacteria-WP_266216759.1:0.000000005)0.789:0.069287128)0.659:0.069542644,((Bacteria-MCZ6611945.1:0.379232512,(Bacteria-MCI0364075.1:0.028800138,Bacteria-MBX3356693.1:0.517714036)0.776:0.203610628)0.630:0.031450287,(Bacteria-MCH8821871.1:0.375002725,((Bacteria-MBL9119534.1:0.342661817,Bacteria-MBL9149461.1:0.077441254)0.704:0.07…
Unique to E. clementina and E. pelagica	Ec_g14312	Planctomycetota bacterium	Ig-like domain-containing protein, HYR domain-containing protein	((Bacteria-MCE9620085.1:0.000000005,((Bacteria-RLS62776.1:0.000000005,(Bacteria-MCA9284618.1:0.193610328,(Bacteria-MCP4835478.1:0.259796977,Bacteria-MBC04042.1:0.000000005)0.786:0.386016342)0.753:0.220495932)0.804:0.196017597,(Bacteria-MCE2880737.1:0.424723879,(Bacteria-MCH7704468.1:0.746382698,(Bacteria-MDI9403260.1:0.000000005,Bacteria-MBU6209173.1:0.168520552)0.508:0.019174120)0.560:0.16581754…
Unique to E. clementina and E. pelagica	Ec_g14311	Planctomycetota bacterium	Ig-like domain-containing protein, HYR domain-containing protein	((Bacteria-MBM4353501.1:0.692682712,(Bacteria-MCH7704468.1:0.449999749,((Bacteria-MBL8945866.1:0.000000006,(Bacteria-NUN13430.1:0.263967404,Bacteria-MCZ6652284.1:0.748087695)0.226:0.272157729)0.871:0.410284302,(Bacteria-MBM4355265.1:0.215889185,Bacteria-MCA9252827.1:0.824008466)0.000:0.000000008)0.769:0.387128594)0.857:0.585294171)0.030:0.008052867,((((Bacteria-NUN14370.1:0.394664305,Bacteria-MCH…
Unique to E. clementina and E. pelagica	Ec_g04131	Marinicella sediminis	Ig-like domain-containing protein	(((Bacteria-MCB1746145.1:0.186797701,Bacteria-MCP4089877.1:0.129025433)0.800:0.066510037,((Bacteria-WP_149495583.1:0.000000005,Bacteria-WP_289163021.1:0.006137184)0.884:0.076456780,Bacteria-MCP5282428.1:0.370532918)0.874:0.080239135)0.755:0.023750371,((((Bacteria-MCF6246401.1:0.141254074,Bacteria-MCP4718508.1:0.326477653)0.468:0.019558490,(Bacteria-WP_215932520.1:0.126212400,((Bacteria-WP_2721810…
Unique to E. clementina and E. pelagica	Ec_g09363	Merismopedia sp. SIO2A80	cytosine deaminase	((((Bacteria-NJL02846.1:0.000000005,Bacteria-NJO21461.1:0.000000005)1.000:0.153442872,(Bacteria-NJL89377.1:0.143396577,(Bacteria-MBP0018057.1:0.053523623,Bacteria-WP_204102829.1:0.083585019)0.998:0.092931508)0.682:0.020019316)0.880:0.021657251,(((Bacteria-MDB5323664.1:0.296468355,Bacteria-MBD2100450.1:0.122525238)0.431:0.026209706,((Bacteria-PZN54006.1:0.084094089,((Bacteria-MCC6612812.1:0.054747…
Unique to E. clementina and E. pelagica	Ec_g09481	Merismopedia sp. SIO2	cytosine deaminase	((((Bacteria-NJL02846.1:0.000000005,Bacteria-NJO21461.1:0.000000005)1.000:0.153524301,(Bacteria-NJL89377.1:0.143467979,(Bacteria-MBP0018057.1:0.053536171,Bacteria-WP_204102829.1:0.083612279)0.998:0.093008379)0.680:0.019996612)0.880:0.021669395,(((Bacteria-MDB5323664.1:0.296683426,Bacteria-MBD2100450.1:0.122588177)0.431:0.026211725,((Bacteria-PZN54006.1:0.084129134,((Bacteria-MCC6612812.1:0.054765…
Unique to E. clementina and E. pelagica	Ec_g09480	Merismopedia sp.	cytosine deaminase	(((Bacteria-WP_264328223.1:0.202617200,(Bacteria-OUC13261.1:0.032317081,(Bacteria-WP_242041736.1:0.0,Bacteria-MBD2327015.1:0.0):0.018341177)0.998:0.078228985)0.940:0.039839008,(((Bacteria-WP_075598613.1:0.108541399,((((Bacteria-WP_190492796.1:0.025177398,Bacteria-WP_198806746.1:0.020834247)1.000:0.090281777,(Bacteria-NJL47469.1:0.044200978,Bacteria-HIK46338.1:0.053696111)0.705:0.026689466)0.823:0…
Unique to E. clementina and E. pelagica	Ec_g22603	Cesiribacter andamanensis	S8 family peptidase	((Bacteria-WP_201432382.1:0.025810535,(Bacteria-WP_013454384.1:0.008483685,(Bacteria-RUA34812.1:0.009345485,Bacteria-WP_296619641.1:0.077624446)0.767:0.005290799)0.904:0.040366332)0.977:0.074730665,(Bacteria-WP_266054682.1:0.024598107,Bacteria-WP_137090341.1:0.012504675)0.999:0.195824987,((((((Bacteria-WP_144668771.1:0.037825131,(Bacteria-WP_038598058.1:0.059032016,Bacteria-MDA9338397.1:0.0746459…
Unique to E. clementina and E. pelagica	Ec_g01054	Nannocystaceae bacterium	hypothetical protein	((((Eukaryota-KAG7350794.1:0.019475476,Eukaryota-KAG7360430.1:0.000000005)0.883:0.120353592,(Eukaryota-VEU35980.1:0.162535442,Eukaryota-OEU21029.1:0.197560754)0.797:0.075511292)1.000:0.694724408,(Ec_g01054:0.843257511,Bacteria-MBN2193043.1:0.513797887)0.887:0.316498251)0.812:0.174203889,((Bacteria-MBV1862427.1:0.196147819,Bacteria-MCR9161429.1:0.194266948)0.965:0.301070741,(Bacteria-MBL8940363.1:…
Unique to E. clementina and E. pelagica	Ec_g01622	1869227 bacterium	HU family DNA-binding protein	(((Bacteria-WP_149286840.1:0.010635790,Bacteria-WP_102587834.1:0.000000005)0.897:0.010589900,(Bacteria-WP_110069428.1:0.000000005,(Bacteria-WP_290906644.1:0.010506059,(Bacteria-MCA1770861.1:0.010458835,Bacteria-WP_290786721.1:0.000000005)0.870:0.011019888)0.000:0.000000005)0.000:0.000000005)0.849:0.010545294,((Bacteria-WP_161431883.1:0.000000005,Bacteria-WP_027962659.1:0.021332514)0.919:0.0076775…
Unique to E. clementina and E. pelagica	Ec_g08147	Pleurocapsa sp. MO_192.B19	antibiotic biosynthesis monooxygenase family protein	((Bacteria-NJM69650.1:0.005946885,(Bacteria-WP_096569161.1:0.006466597,(Bacteria-MBW4500157.1:0.022875304,Bacteria-WP_073634624.1:0.006533110)0.434:0.006093814)0.899:0.017289753)0.901:0.016130335,((Bacteria-WP_169216502.1:0.048525384,Bacteria-WP_169155863.1:0.005851597)0.000:0.000000005,((Bacteria-WP_246163030.1:0.0,Bacteria-MBW4628578.1:0.0):0.029242608,(Bacteria-WP_026735023.1:0.075863645,(((Ba…
Unique to E. clementina and E. pelagica	Ec_g09006	Calothrix rhizosoleniae	hypothetical protein	((Bacteria-WP_017318355.1:0.060974110,((Bacteria-ARV63020.1:0.076624634,(Bacteria-WP_194044890.1:0.028675937,(Bacteria-BDI14431.1:0.0,Bacteria-WP_251958017.1:0.0):0.025181153)0.994:0.084552767)0.997:0.068570407,(Bacteria-KAB8316552.1:0.033755583,(Bacteria-WP_073631241.1:0.022624602,(Bacteria-WP_096564189.1:0.004377346,Bacteria-MBW4500498.1:0.013842003)0.804:0.009303744)0.250:0.015934690)0.834:0.0…
Unique to E. clementina and E. pelagica	Ec_g09007	Calothrix rhizosoleniae	hypothetical protein	(Bacteria-MBW4477921.1:0.061831893,(Bacteria-MBW4609585.1:0.000000005,(Bacteria-MBW4448238.1:0.000000005,Bacteria-MBD0264631.1:0.009999912)0.849:0.003317534)0.983:0.034402207,(Bacteria-WP_029634424.1:0.044336028,((((Bacteria-WP_073631241.1:0.029181579,(Bacteria-WP_017318355.1:0.070627863,(Bacteria-MBW4500498.1:0.010565095,(Bacteria-WP_096564189.1:0.013029543,Bacteria-KAB8316552.1:0.048857221)0.91…
Unique to E. clementina and E. pelagica	Ec_g09590	Ehrlichia japonica	DUF2610 domain-containing protein	(Bacteria-WP_006010031.1:0.000000005,(Bacteria-WP_044195069.1:0.012829034,((((Bacteria-MCH2038791.1:0.128932459,((Bacteria-MDG1286857.1:0.285926055,(Bacteria-MBT4878727.1:0.417866979,Bacteria-PIR33900.1:0.400329158)0.808:0.114851366)0.789:0.078706944,((Ec_g09590:0.840640413,Bacteria-MCB9957425.1:0.550533293)0.919:0.363411339,(Bacteria-MCC5610930.1:0.125422779,Bacteria-MCC5612573.1:0.135534774)0.8…
Unique to E. clementina and E. pelagica	Ec_g04264	Cellulomonas fimi	ScyD/ScyE family protein	(((((((Bacteria-WP_012876331.1:0.598755422,(Bacteria-WP_095045547.1:0.230433729,(Bacteria-MBP6785952.1:0.090865118,((Bacteria-MCB8936384.1:0.0,Bacteria-MCW5847566.1:0.0):0.001361147,Bacteria-MCO5181607.1:0.000000005)1.000:0.107237475)0.968:0.125475930)1.000:0.606156695)0.523:0.140088832,((Bacteria-MCU1345475.1:0.581939337,Bacteria-NJM07564.1:0.637224317)0.908:0.117543371,((Bacteria-MCC6935755.1:0…
Unique to E. clementina and E. pelagica	Ec_g11173	Sphingomonas corticis	hypothetical protein	(((Bacteria-NJR78569.1:0.439338536,Bacteria-MBP7136152.1:0.465522098)0.969:0.177077621,((Ec_g11173:1.029334867,(((Bacteria-WP_123638473.1:0.010906035,(Bacteria-MAN51114.1:0.005411751,Bacteria-WP_286807617.1:0.000000005)0.000:0.000000005)0.765:0.011301043,(Bacteria-WP_265366112.1:0.034914378,Bacteria-WP_024461457.1:0.015353393)0.247:0.015400540)0.998:0.364429987,(Bacteria-MDJ0910001.1:0.292285968,…
Unique to E. clementina and E. pelagica	Ec_g14732	Granulicella sp. L60	DUF4440 domain-containing protein	((Bacteria-MBS1548660.1:0.603969939,((Bacteria-QQS43115.1:0.044996544,Bacteria-MCO6510321.1:0.051086559)0.990:0.174963262,(((Bacteria-MBS1795136.1:0.069605364,Bacteria-MCD9188776.1:0.145977300)0.957:0.114378190,(Bacteria-WP_263351009.1:0.255060841,(Bacteria-WP_162536429.1:0.179862764,(Bacteria-MCU1250754.1:0.174227584,(Bacteria-WP_158794434.1:0.087764544,Bacteria-WP_035352130.1:0.223183756)0.715:…
Unique to E. clementina and E. pelagica	Ec_g23232	Kiritimatiellota bacterium	hypothetical protein	(((((Bacteria-MBJ7395498.1:0.0,Bacteria-MBJ7255877.1:0.0,Bacteria-MBJ7283834.1:0.0,Bacteria-MBJ7422907.1:0.0):0.273046683,(Bacteria-NBW96046.1:0.132236680,Bacteria-MBU6308916.1:0.194259725)0.980:0.111677171)0.988:0.134499876,((Bacteria-NBY41874.1:0.224334521,Bacteria-MSR72223.1:0.210400655)1.000:0.310258440,(Bacteria-WP_200277972.1:0.166332731,((Bacteria-WP_189566505.1:0.0,Bacteria-GHC41030.1:0.0…
Unique to E. clementina and E. pelagica	Ep_g06757	Phycisphaerae bacterium	hypothetical protein	((((Bacteria-WP_161666123.1:0.0,Bacteria-RLS61915.1:0.0,Bacteria-RLS95541.1:0.0,Bacteria-WP_143902291.1:0.0,Bacteria-NUN15076.1:0.0,Bacteria-MCC6558440.1:0.0,Bacteria-MBX3356692.1:0.0,Bacteria-NUN14370.1:0.0,Bacteria-NUN12588.1:0.0,Bacteria-MCK6589040.1:0.0,Bacteria-NUQ74700.1:0.0):0.000000005,((Bacteria-MBL9119270.1:0.100132444,(Bacteria-MSR17984.1:0.000000005,((((((((Bacteria-MBL4688534.1:0.285…
Unique to E. clementina and E. pelagica	Ep_g17700	Opitutaceae bacterium	PAS domain S-box protein	(Bacteria-WP_161251466.1:0.000000006,((Bacteria-WP_161202885.1:0.014072128,(Bacteria-WP_234357810.1:0.006958768,(Bacteria-WP_185011592.1:0.007178678,(Bacteria-GHE85261.1:0.0,Bacteria-WP_079029965.1:0.0):0.000000005)0.873:0.006952913)0.000:0.000000006)0.868:0.006952933,((Bacteria-WP_189751591.1:0.0,Bacteria-WP_181792940.1:0.0):0.000000008,Bacteria-WP_030620963.1:0.006975514)0.823:0.006951161)0.000…
Unique to E. clementina and E. pelagica	Ep_g17697	Opitutaceae bacterium	PAS domain S-box protein	(Bacteria-WP_161251466.1:0.000000006,((Bacteria-WP_161202885.1:0.014072128,(Bacteria-WP_234357810.1:0.006958768,(Bacteria-WP_185011592.1:0.007178678,(Bacteria-GHE85261.1:0.0,Bacteria-WP_079029965.1:0.0):0.000000005)0.873:0.006952913)0.000:0.000000006)0.868:0.006952933,((Bacteria-WP_189751591.1:0.0,Bacteria-WP_181792940.1:0.0):0.000000008,Bacteria-WP_030620963.1:0.006975514)0.823:0.006951161)0.000…
Unique to E. clementina and E. pelagica	Ep_g17702	Opitutaceae bacterium	PAS domain S-box protein	(Bacteria-WP_288853527.1:0.003009655,((((Bacteria-WP_056056915.1:0.002012447,Bacteria-MBP7545527.1:0.026405490)0.600:0.000950475,(Bacteria-WP_099731651.1:0.000000005,Bacteria-WP_146191349.1:0.003206664)0.913:0.002963717)0.721:0.000000005,Bacteria-WP_146870427.1:0.002962398)0.924:0.002222746,Bacteria-WP_260665744.1:0.000736775)0.960:0.002963602,(Bacteria-WP_015011883.1:0.001480260,((Bacteria-WP_11…
Unique to E. clementina and E. pelagica	Ep_g17696	Opitutaceae bacterium	PAS domain S-box protein	(Bacteria-WP_260665744.1:0.000765078,((Bacteria-WP_116748462.1:0.007706509,(Bacteria-WP_056742514.1:0.000000005,(Bacteria-WP_121941497.1:0.003073762,Bacteria-WP_192419404.1:0.000000005)0.718:0.000765427)0.944:0.003059693)0.927:0.002315258,(Bacteria-WP_146870427.1:0.003838011,((Bacteria-WP_099731651.1:0.000000005,Bacteria-WP_146191349.1:0.003128244)0.928:0.003072544,(Bacteria-MBP7545527.1:0.025592…
Unique to E. clementina and E. pelagica	Ep_g17699	Opitutaceae bacterium	PAS domain S-box protein	(Bacteria-WP_260665744.1:0.000765078,((Bacteria-WP_116748462.1:0.007706509,(Bacteria-WP_056742514.1:0.000000005,(Bacteria-WP_121941497.1:0.003073762,Bacteria-WP_192419404.1:0.000000005)0.718:0.000765427)0.944:0.003059693)0.927:0.002315258,(Bacteria-WP_146870427.1:0.003838011,((Bacteria-WP_099731651.1:0.000000005,Bacteria-WP_146191349.1:0.003128244)0.928:0.003072544,(Bacteria-MBP7545527.1:0.025592…
Unique to E. clementina and E. pelagica	Ep_g12125	Xanthomonadales bacterium	hypothetical protein	(((Bacteria-NNK38687.1:0.0,Bacteria-MBT8058713.1:0.0,Bacteria-MBT8063672.1:0.0,Bacteria-NNK33069.1:0.0):0.695612016,Bacteria-NNK32399.1:0.118636839)0.883:0.333552868,(Bacteria-MAB29355.1:0.583260200,((((Bacteria-MCH8913180.1:0.058217498,(Bacteria-MCH7797706.1:0.297371887,Bacteria-MAC19248.1:0.638926532)0.792:0.229566011)0.942:0.379005211,((Bacteria-MAC18469.1:0.064613935,(Bacteria-MBQ72111.1:0.13…
Unique to E. clementina and E. pelagica	Ep_g18276	Candidatus Omnitrophota bacterium	PEP-CTERM sorting domain-containing protein	((((Bacteria-WP_251937009.1:0.491707857,((Bacteria-EED33928.1:0.700957483,(Bacteria-WP_105354302.1:0.239877444,(Bacteria-WP_105335218.1:0.322804597,(Bacteria-WP_105354304.1:0.328779083,((Bacteria-PQO32360.1:0.000000005,Bacteria-WP_114304691.1:0.000000005)0.964:0.123335298,Bacteria-WP_114368139.1:0.298687021)0.104:0.029770667)0.877:0.101365438)0.902:0.122639228)0.989:0.420443205)0.904:0.182385524,…
Unique to E. clementina and E. pelagica	Ep_g16953	Phormidium tenue FACHB-886	cytosine deaminase	(((Bacteria-MCS6812671.1:0.162067418,(Bacteria-MDJ0708007.1:0.064976444,Bacteria-MCG8366032.1:0.061937223)0.985:0.051594171)0.762:0.023904093,((((((Bacteria-NJN29332.1:0.196139491,Bacteria-NJM56217.1:0.226076990)0.962:0.060766181,((Bacteria-PZN54006.1:0.129032853,((Bacteria-MBA3871653.1:0.036922202,Bacteria-MBI1280648.1:0.062436596)0.954:0.044113988,((Bacteria-MCC6803032.1:0.053674024,(Bacteria-M…
Unique to E. clementina and E. pelagica	Ep_g03826	ncultured Salegentibacter sp	S8 family peptidase	((((Bacteria-WP_265954295.1:0.085541613,(Bacteria-OGS70371.1:0.049570883,(Bacteria-NEW78199.1:0.024834912,((Bacteria-KUO67680.1:0.0,Bacteria-HCE53930.1:0.0):0.052313814,Bacteria-MBE0423765.1:0.035587645)0.925:0.028390559)0.364:0.019350337)1.000:0.095031913)0.931:0.034755992,((Bacteria-WP_224472178.1:0.062985369,Bacteria-WP_218124609.1:0.041758399)0.998:0.085376826,((Bacteria-WP_062057089.1:0.0,Ba…
Unique to E. clementina and E. pelagica	Ep_g03825	ncultured Salegentibacter sp	S8 family peptidase	(((Bacteria-MBO6622964.1:0.027048261,(((Bacteria-MAC06402.1:0.0,Bacteria-MAB67549.1:0.0):0.000000005,Bacteria-HCT51021.1:0.000000005)0.997:0.098230546,Bacteria-MBO6571781.1:0.048412465)0.975:0.042632803)0.998:0.136401459,(((Bacteria-HCD51788.1:0.114887267,(Bacteria-MBO6794502.1:0.090108113,Bacteria-MBO6537569.1:0.054156404)1.000:0.137728420)0.780:0.045984801,((Bacteria-WP_290966178.1:0.016627982,…
Unique to E. clementina and E. pelagica	Ep_g09998	Candidatus Wallbacteria bacterium	HU family DNA-binding protein	((((Bacteria-MCG6552657.1:0.048451207,(Bacteria-KWT90947.1:0.094482901,Bacteria-MBF0458172.1:0.071287345)0.957:0.158847057)0.988:0.251528518,Bacteria-MCB9542113.1:0.381636951)0.745:0.062805501,((Bacteria-OPX23488.1:0.429632212,((Bacteria-MBP3734372.1:0.101941607,((Bacteria-MBQ1420425.1:0.0,Bacteria-MBR6467831.1:0.0):0.012484711,Bacteria-MBO4296712.1:0.000000005)0.887:0.149277973)0.998:0.426100965…
Unique to E. clementina and E. pelagica	Ep_g09997	Candidatus Wallbacteria bacterium	HU family DNA-binding protein	((((Bacteria-WP_291824355.1:0.012714995,Bacteria-WP_106764218.1:0.014917897)0.872:0.025705911,(((Bacteria-WP_206645759.1:0.000000006,Bacteria-MAL98633.1:0.051963301)0.837:0.012637305,Bacteria-MBZ2167701.1:0.000000005)0.000:0.000000006,(Bacteria-WP_282450425.1:0.0,Bacteria-WP_227171255.1:0.0):0.012552520)0.777:0.013726425)0.763:0.016237593,((((Bacteria-WP_067435164.1:0.0,Bacteria-WP_222938512.1:0.…
Unique to E. clementina and E. pelagica	Ep_g18172	Chondrocystis sp.	antibiotic biosynthesis monooxygenase family protein	((((Bacteria-NJM69650.1:0.005786204,(Bacteria-WP_096569161.1:0.006223331,(Bacteria-MBW4500157.1:0.028486084,Bacteria-WP_073634624.1:0.006241775)0.407:0.005958978)0.912:0.017212210)0.942:0.018057895,(Bacteria-WP_169216502.1:0.060776760,((((Bacteria-MBW4628578.1:0.0,Bacteria-WP_246163030.1:0.0):0.034733954,Bacteria-MBW4630957.1:0.024257295)0.851:0.011473206,((Bacteria-MBW4664356.1:0.155935811,((Bac…
Unique to E. clementina and E. pelagica	Ep_g14707	Ep_g14707	solute carrier family 35, member F5	(Eukaryota-XP_057964584.1:0.045086571,(Eukaryota-KAI3411674.1:0.028766123,(Eukaryota-XP_031373026.1:0.000000005,Eukaryota-PKI64800.1:0.000000005)0.966:0.047133429)0.835:0.012156482,((((((Eukaryota-ABR18105.1:0.126182408,(((Eukaryota-GAQ86576.1:0.952057239,((((((Eukaryota-KAF0682829.1:0.075089495,((((Eukaryota-KAH9097716.1:0.0,Eukaryota-KAH9139999.1:0.0,Eukaryota-KAF0722530.1:0.0):0.004686968,Euka…
Unique to E. clementina and E. pelagica	Ep_g11403	Scytonema hyalinum WJT4-NPBG1	hypothetical protein	(((Bacteria-MBW4667791.1:0.125374317,(((Bacteria-WP_095724887.1:0.070745416,Bacteria-NJR18887.1:0.055691133)0.961:0.038178337,(Bacteria-BAZ43002.1:0.120924570,Bacteria-WP_015196829.1:0.123500348)0.777:0.021902333)0.987:0.067975882,((Bacteria-MBF2063060.1:0.150315056,(Bacteria-WP_096684985.1:0.066141016,(Bacteria-BDA73014.1:0.006850860,(Bacteria-OKH29391.1:0.006382313,(Bacteria-WP_127085652.1:0.01…
Unique to E. clementina and E. pelagica	Ep_g11735	Myxococcales bacterium	hypothetical protein	(((((Bacteria-MCH7700487.1:0.675099566,(((Bacteria-MCH8148238.1:0.659113775,(((Bacteria-TDJ57148.1:0.343944320,(((Bacteria-NNK33069.1:0.0,Bacteria-MBT8058713.1:0.0,Bacteria-MBT8063672.1:0.0):0.000000005,Bacteria-NNK38687.1:0.000000005)0.956:1.226928846,(Bacteria-MCB9323052.1:0.0,Bacteria-MCB0650497.1:0.0):0.000000005)0.619:0.381161068)0.772:0.452409496,Bacteria-MCH8251594.1:0.512334424)0.713:0.15…
Unique to E. clementina and E. pelagica	Ep_g10755	Xenococcaceae cyanobacterium	ScyD/ScyE family protein	((Bacteria-MBA3348923.1:0.399225489,(((Bacteria-WP_199239780.1:0.0,Bacteria-TCN41705.1:0.0):0.212864454,((Bacteria-NUS66366.1:0.179411533,((Bacteria-RBM19391.1:0.0,Bacteria-WP_233520156.1:0.0):0.000000005,((Bacteria-TKG73793.1:0.0,Bacteria-WP_228713601.1:0.0):0.004431052,Bacteria-PXY35300.1:0.000000005)0.576:0.004438414)1.000:0.210427698)0.839:0.068892747,(Bacteria-WP_205119019.1:0.252825779,Bact…
Unique to E. clementina and E. pelagica	Ep_g18862	Ambispora gerdemannii	hypothetical protein	(Eukaryota-KAF9272712.1:0.002595659,Eukaryota-KAG0058735.1:0.005196434,(Eukaryota-OAQ33036.1:0.000000005,(Eukaryota-KAH7049913.1:0.005213246,(((Eukaryota-KAF9118769.1:0.005300795,(Eukaryota-KAF9541741.1:0.013211979,Eukaryota-KAG9064135.1:0.005276427)0.974:0.015888630)0.959:0.013706516,((Eukaryota-KAF9932856.1:0.056349566,((Eukaryota-KAG0216048.1:0.033705443,((((((Eukaryota-KAI1314339.1:0.05937712…
Unique to E. clementina and E. pelagica	Ep_g02643	Planctomycetota bacterium	DUF3225 domain-containing protein	((((Bacteria-MDH3494491.1:0.237568982,(Bacteria-MCO6510321.1:0.055799151,Bacteria-QQS43115.1:0.052264916)0.988:0.212902943)0.902:0.112831547,((Bacteria-MBC7744474.1:0.881247860,Bacteria-MCU0426448.1:0.060774588)0.959:0.236647225,(((Bacteria-PHR92197.1:0.422558790,(Bacteria-WP_135994153.1:0.351391134,(Bacteria-MAK60194.1:0.188067918,Bacteria-MAP94965.1:0.302170954)0.978:0.216094866)0.779:0.0705788…
Unique to E. clementina and E. pelagica	Ep_g16479	Sandaracinaceae bacterium	hypothetical protein	(((Bacteria-TWI93311.1:0.000000005,Bacteria-WP_145340783.1:0.000000005)0.997:0.342445779,(Bacteria-MCF8060640.1:0.573755119,(Bacteria-WP_209178129.1:0.011223637,(Bacteria-OJJ11716.1:0.005500791,((Bacteria-WP_209175110.1:0.0,Bacteria-WP_144432007.1:0.0):0.011284611,Bacteria-WP_134852896.1:0.016672433)0.767:0.000000005)0.831:0.000000005)0.959:0.164062915)0.489:0.128283006)0.994:0.260111528,((Bacter…
Unique to E. clementina and E. pelagica	Ep_g04860	Gemmatimonadota bacterium	aminotransferase class I/II-fold pyridoxal phosphate-dependent enzyme	((((Archaea-WP_292607762.1:0.000000005,((Archaea-WP_296805670.1:0.000000005,(Archaea-WP_295611935.1:0.005921615,Archaea-WP_296880291.1:0.002966866)0.796:0.002954027)0.968:0.008881264,Archaea-MBE6492519.1:0.000000005)0.448:0.002947681)0.957:0.011976469,(((Archaea-WP_220607740.1:0.0,Archaea-WP_042693732.1:0.0):0.051162950,(Archaea-MCQ2972573.1:0.166442546,((Archaea-MDL2246568.1:0.070258710,Archaea-…
